# Protein surface chemistry encodes an adaptive tolerance to desiccation

**DOI:** 10.1101/2024.07.28.604841

**Authors:** Paulette Sofía Romero-Pérez, Haley M. Moran, Azeem Horani, Alexander Truong, Edgar Manriquez-Sandoval, John F. Ramirez, Alec Martinez, Edith Gollub, Kara Hunter, Jeffrey M. Lotthammer, Ryan J. Emenecker, Hui Liu, Janet H. Iwasa, Thomas C. Boothby, Alex S. Holehouse, Stephen D. Fried, Shahar Sukenik

## Abstract

Cellular desiccation - the loss of nearly all water from the cell - is a recurring stress in an increasing number of ecosystems that can drive protein unfolding and aggregation. For cells to survive, at least some of the proteome must resume function upon rehydration. Which proteins tolerate desiccation, and the molecular determinants that underlie this tolerance, are largely unknown. Here, we apply quantitative and structural proteomic mass spectrometry to show that certain proteins possess an innate capacity to tolerate rehydration following extreme water loss. Structural analysis points to protein surface chemistry as a key determinant for desiccation tolerance, which we test by showing that rational surface mutants can convert a desiccation sensitive protein into a tolerant one. Desiccation tolerance also has strong overlap with cellular function, with highly tolerant proteins responsible for production of small molecule building blocks, and intolerant proteins involved in energy-consuming processes such as ribosome biogenesis. As a result, the rehydrated proteome is preferentially enriched with metabolite and small molecule producers and depleted of some of the cell’s heaviest consumers. We propose this functional bias enables cells to kickstart their metabolism and promote cell survival following desiccation and rehydration.

**Teaser:** Proteins can resist extreme dryness by tuning the amino acids on their surfaces.
