## Supplemental Table S6 for "Protein surface chemistry encodes an adaptive tolerance to desiccation"

term_name	negative_log10_of_adjusted_p_value	term_size	Fold change	term code	db	subset
Metabolic pathways	73.53067721	466	2.74883679	KEGG:01100	KEGG	TOP
Biosynthesis of secondary metabolites	43.75241351	252	2.950229936	KEGG:01110	KEGG	TOP
Biosynthesis of amino acids	23.51529119	111	3.258398586	KEGG:01230	KEGG	TOP
Biosynthesis of cofactors	16.9096441	97	3.055448502	KEGG:01240	KEGG	TOP
Carbon metabolism	12.68828403	87	2.886991084	KEGG:01200	KEGG	TOP
Purine metabolism	5.504650983	53	2.653852936	KEGG:00230	KEGG	TOP
small molecule biosynthetic process	37.51077982	257	2.853740136	GO:0044283	BP	TOP
organic acid biosynthetic process	18.12131374	162	2.728741202	GO:0016053	BP	TOP
carboxylic acid biosynthetic process	18.12131374	162	2.728741202	GO:0046394	BP	TOP
organophosphate biosynthetic process	12.80184466	149	2.562253026	GO:0090407	BP	TOP
amino acid biosynthetic process	15.57055885	118	2.937391098	GO:0008652	BP	TOP
alpha-amino acid biosynthetic process	12.39495871	110	2.831350892	GO:1901607	BP	TOP
carbohydrate derivative biosynthetic process	5.613348458	101	2.43707782	GO:1901137	BP	TOP
oxidoreductase activity	21.05761006	200	2.637266355	GO:0016491	MF	TOP
lyase activity	3.461420392	78	2.447280134	GO:0016829	MF	TOP
Ribosome biogenesis in eukaryotes	8.088031845	72	2.693169831	KEGG:03008	KEGG	BOT
maturation of SSU-rRNA	15.40898306	120	2.934137658	GO:0030490	BP	BOT
rRNA modification	14.21729264	74	3.447870339	GO:0000154	BP	BOT
ribosomal small subunit biogenesis	13.47340459	136	2.701507818	GO:0042274	BP	BOT
rRNA methylation	13.42158264	64	3.587940071	GO:0031167	BP	BOT
rRNA processing	10.86671376	269	2.048727119	GO:0006364	BP	BOT
RNA methylation	7.167897237	89	2.69476248	GO:0001510	BP	BOT
methylation	2.904591157	129	2.056962025	GO:0032259	BP	BOT
macromolecule methylation	2.865166831	112	2.141373757	GO:0043414	BP	BOT
maturation of 5.8S rRNA	2.738388679	96	2.232496044	GO:0000460	BP	BOT
snoRNA binding	9.093784368	31	4.279808085	GO:0030515	MF	BOT
ATP-dependent activity, acting on RNA	3.447936111	44	3.015319333	GO:0008186	MF	BOT
U3 snoRNA binding	3.323787927	18	4.252373418	GO:0034511	MF	BOT
RNA helicase activity	3.244664265	42	3.037409584	GO:0003724	MF	BOT
