## Supplemental Table S10 for "Protein surface chemistry encodes an adaptive tolerance to desiccation"

X-group	Structrually Altered	Structrually Retained	N	Domain Size	Expected Structrually Altered	Expected Structrually Retained	Chi Sq P-value
HAD domain-like	37	132	169	203.7988166	13.14339129	155.8566087	7.27E-12
HhH/H2TH	10	42	52	115.7692308	4.044120396	47.9558796	0.002042364
Histone-like	17	78	95	99.67368421	7.388296878	87.61170312	0.000231218
Alpha-lytic protease prodomain-like	35	180	215	97.04651163	16.72088241	198.2791176	3.24E-06
Immunoglobulin-like beta-sandwich	17	88	105	139.8857143	8.166012339	96.83398766	0.001286001
jelly-roll	11	60	71	150.2957746	5.521779772	65.47822023	0.015198263
beta-Grasp	16	96	112	92.40178571	8.710413161	103.2895868	0.010112446
Bacillus chorismate mutase-like	20	138	158	135.0189873	12.28790428	145.7120957	0.021966723
beta-propeller-like	37	256	293	266.9726962	22.787063	270.212937	0.00193247
Nucleotide-diphospho-sugar transferases	12	92	104	297.7403846	8.088240793	95.91175921	0.152065694
FwdE/GAPDH domain-like	22	169	191	175.4764398	14.8543653	176.1456347	0.053531328
Alpha-beta plaits	59	457	516	108.5213178	40.13011778	475.8698822	0.001923436
P-loop domains-like	117	913	1030	175.6572816	80.10469247	949.8953075	1.77E-05
HTH	20	163	183	85.81967213	14.23219293	168.7678071	0.111374416
Rossmann-like	112	1091	1203	208.2427265	93.55916994	1109.44083	0.047115229
cradle loop barrel	35	388	423	106.9858156	32.89736399	390.102636	0.702656432
Repetitive alpha hairpins	72	802	874	348.1064073	67.97233128	806.0276687	0.610957051
Thiamin diphosphate-binding fold (THDP-binding)	19	228	247	223.9149798	19.20957188	227.7904281	0.960288567
GroES-like	6	73	79	137	6.143952141	72.85604786	0.951777429
SH3	18	227	245	104.8163265	19.05402879	225.9459712	0.801471511
OB-fold	15	206	221	118.0361991	17.18751168	203.8124883	0.582699757
Protein kinase/SAICAR synthase/ATP-grasp	10	138	148	201.5405405	11.51018882	136.4898112	0.642989931
Rubredoxin-like	4	56	60	65.41666667	4.666292765	55.33370723	0.748067625
ALDH-like	10	143	153	224.875817	11.89904655	141.1009534	0.566460952
C-terminal domain in some PLP-dependent transferases	7	109	116	128.4827586	9.021499346	106.9785007	0.483406796
Ribosomal protein S5 domain 2-like	11	173	184	146.5217391	14.30996448	169.6900355	0.362221963
Thioredoxin-like	12	200	212	123.6650943	16.48756777	195.5124322	0.249799683
Phosphoglycerate mutase-like	7	125	132	240.8257576	10.26584408	121.7341559	0.288508409
Ribosomal protein L13/L15p/L18e/L32e	3	57	60	118.6666667	4.666292765	55.33370723	0.421835249
60S acidic ribosomal protein P1/P2	3	58	61	100.0819672	4.744064311	56.25593569	0.404387136
TIM beta/alpha-barrel	44	1154	1198	277.1260434	93.17031221	1104.829688	1.13E-07
PRTase-like	4	111	115	156.2782609	8.9437278	106.0562722	0.085182428
Cyclophilin-like	2	57	59	158.6440678	4.588521219	54.41147878	0.208270815
Anticodon-binding domain of a subclass of class I aminoacyl-tRNA synthetases	2	61	63	149.1904762	4.899607403	58.1003926	0.172542924
Enolase-N/ribosomal protein	3	92	95	116.7052632	7.388296878	87.61170312	0.092735205
The "swivelling" beta/beta/alpha domains	4	123	127	163.2598425	9.876986353	117.1230136	0.051503973
Isocitrate/Isopropylmalate dehydrogenase-like	2	69	71	362.6056338	5.521779772	65.47822023	0.118608154
Phosphorylase/hydrolase-like	2	70	72	233.2083333	5.599551318	66.40044868	0.113195944
Ribonuclease H-like	16	611	627	186.1451356	48.76275939	578.2372406	1.03E-06
PLP-dependent transferases	4	180	184	250.875	14.30996448	169.6900355	0.004539138
LuxS, MPP, ThrRS/AlaRS common domain	1	52	53	177	4.121891942	48.87810806	0.109328771
HUP domain-like	4	213	217	227.9170507	16.8764255	200.1235745	0.001098929
Flavodoxin-like	8	430	438	173.5913242	34.06393718	403.9360628	3.32E-06
Ntn/PP2C	2	116	118	187.6186441	9.177042438	108.8229576	0.013623796
Ferritin/Heme oxygenase/4-helical cytokines	1	60	61	257.7704918	4.744064311	56.25593569	0.073456743
Phosphoglycerate kinase domain 1	1	62	63	183	4.899607403	58.1003926	0.066577759
alpha/beta-Hammerhead/Barrel-sandwich hybrid	1	69	70	108	5.444008226	64.55599177	0.047329955
Class II aaRS and biotin synthetases	2	262	264	238.2651515	20.53168817	243.4683118	2.06E-05
GroEL equatorial domain-like	0	131	131	166.6335878	10.18807254	120.8119275	0.000888197
Phosphoglycerate kinase domain 2	0	109	109	224	8.477098523	100.5229015	0.002430788
Thiolase-like	0	109	109	234.2568807	8.477098523	100.5229015	0.002430788
6-phosphogluconate dehydrogenase C-terminal domain-like	0	98	98	228.7142857	7.621611516	90.37838848	0.004043131
immunoglobulin/albumin-binding domain-like	0	95	95	99.81052632	7.388296878	87.61170312	0.004648502
Zincin-like	0	88	88	259.1477273	6.843896055	81.15610394	0.006446547
Aconitase iron-sulfur domain	0	79	79	485.1139241	6.143952141	72.85604786	0.009848635
Ribosomal protein L25-like	0	76	76	96.46052632	5.910637502	70.0893625	0.011353812
Heat shock protein 70kD (HSP70), peptide-binding domain	0	74	74	112.4189189	5.75509441	68.24490559	0.012486674
Zn-binding domain in glutaminyl-tRNA synthetase	0	58	58	336.637931	4.510749673	53.48925033	0.026994836
Anticodon-binding domain of Class II aaRS	7	43	50	121.86	3.888577304	46.1114227	0.100377592
Long alpha-hairpin	3	45	48	102.1041667	3.733034212	44.26696579	0.692791263
alpha/beta-Hydrolases	2	46	48	248.0208333	3.733034212	44.26696579	0.350292781
Carbon-nitrogen hydrolase-like	3	40	43	244.9534884	3.344176482	39.65582352	0.844623848
Phosphofructokinase C-terminal domain	0	43	43	127.2325581	3.344176482	39.65582352	0.05687685
TK C-terminal domain-like	2	40	42	127.7619048	3.266404936	38.73359506	0.465600312
FKBP-like	12	30	42	101.4047619	3.266404936	38.73359506	4.85E-07
Ribosomal protein L14-like	0	42	42	82.5952381	3.266404936	38.73359506	0.059838291
Creatinase/aminopeptidase-like	6	35	41	220.3414634	3.188633389	37.81136661	0.101121341
T-fold	3	37	40	119	3.110861843	36.88913816	0.947814176
Cytidine deaminase-like	1	39	40	135.975	3.110861843	36.88913816	0.212677876
Four-helical up-and-down bundle	5	35	40	213.925	3.110861843	36.88913816	0.264708247
Ribosomal protein L30p/L7e	6	34	40	163.45	3.110861843	36.88913816	0.088059531
RuvA-C	2	37	39	82.94871795	3.033090297	35.9669097	0.536774282
Gelsolin-like	5	34	39	132.1282051	3.033090297	35.9669097	0.239578459
Thioesterase/thiol ester dehydrase-isomerase-like	0	38	38	117.1842105	2.955318751	35.04468125	0.073434118
Glutamine synthetase-like	2	36	38	352.5263158	2.955318751	35.04468125	0.562815539
Catalytic cysteine domain in ubiquitin-activating enzyme	0	37	37	174.3783784	2.877547205	34.12245279	0.077326778
Single-stranded right-handed beta-helix	0	36	36	182.2777778	2.799775659	33.20022434	0.081442338
Cof C2 cap domain	2	34	36	243.7222222	2.799775659	33.20022434	0.61867962
ATPase domain of HSP90 chaperone/DNA topoisomerase II/histidine kinase-like	0	35	35	153.0571429	2.722004113	32.27799589	0.085795194
CBS-domain	2	33	35	128.4857143	2.722004113	32.27799589	0.648607989
PK C-terminal domain-like	0	35	35	132	2.722004113	32.27799589	0.085795194
barrel domain in D-aminoacid aminotransferase-like PLP-dependent enzymes	0	34	34	187	2.644232567	31.35576743	0.090400857
Restriction endonuclease-like	2	31	33	161.7878788	2.566461021	30.43353898	0.712724331
Ribosomal protein L6	2	31	33	93.27272727	2.566461021	30.43353898	0.712724331
Ribosomal protein L4	3	29	32	257	2.488689475	29.51131053	0.735736298
N/A	0	30	30	101.0666667	2.333146383	27.66685362	0.111707248
ClpP/crotonase	0	30	30	146.8	2.333146383	27.66685362	0.111707248
Nat/Ivy	6	24	30	144.7666667	2.333146383	27.66685362	0.012426736
Methylglyoxal synthase-like	0	30	30	156.3333333	2.333146383	27.66685362	0.111707248
Glucocorticoid receptor-like	2	27	29	100.4137931	2.255374836	26.74462516	0.859451968
Single-stranded left-handed beta-helix	0	28	28	99.32142857	2.17760329	25.82239671	0.124383235
Ribosomal protein L5	1	27	28	162	2.17760329	25.82239671	0.405985146
Ribosomal protein S7	0	27	27	142	2.099831744	24.90016826	0.131313212
BAR/IMD domain-like	9	18	27	206	2.099831744	24.90016826	7.10E-07
C-terminal domain of alpha and beta subunits of F1 ATP synthase	2	24	26	86.46153846	2.022060198	23.9779398	0.987111147
UBC-like	0	26	26	143.3846154	2.022060198	23.9779398	0.138676804
Chorismate synthase, AroC	1	25	26	364	2.022060198	23.9779398	0.454191492
dsRBD-like	1	25	26	75.38461538	2.022060198	23.9779398	0.454191492
PH domain-like	3	23	26	114.1923077	2.022060198	23.9779398	0.473907054
Nop N-terminal domain	24	2	26	141.1153846	2.022060198	23.9779398	2.80E-58
Inserted helical domain in fatty acid synthase subunit beta	0	25	25	180	1.944288652	23.05571135	0.146506722
EF-hand	1	24	25	66.72	1.944288652	23.05571135	0.480693018
RPL13	1	24	25	179	1.944288652	23.05571135	0.480693018
ETN0001 domain-like	0	25	25	165.48	1.944288652	23.05571135	0.146506722
a+b domain in D-aminoacid aminotransferase-like PLP-dependent enzymes	0	24	24	125.75	1.866517106	22.13348289	0.154838915
Terpenoid synthases	1	23	24	293.1666667	1.866517106	22.13348289	0.508963192
UDP-Glycosyltransferase/glycogen phosphorylase	1	22	23	246	1.78874556	21.21125444	0.539145243
HIT-like	6	17	23	119.6521739	1.78874556	21.21125444	0.001042411
Ribosomal protein S19	3	20	23	66	1.78874556	21.21125444	0.345647422
Profilin-like	1	21	22	128.1363636	1.710974014	20.28902599	0.571397031
helical bundle domain in vacuolar ATP synthase subunit C	0	22	22	136.1363636	1.710974014	20.28902599	0.173172806
HSP40/DnaJ peptide-binding domain	4	18	22	82.90909091	1.710974014	20.28902599	0.068415917
Ten stranded beta/alpha barrel	0	21	21	531	1.633202468	19.36679753	0.183266968
TBP-like	2	19	21	185.6666667	1.633202468	19.36679753	0.765036713
ADC synthase	0	21	21	442.0952381	1.633202468	19.36679753	0.183266968
Baculovirus p35 protein-related	1	20	21	195.4761905	1.633202468	19.36679753	0.605892891
Cystatin-like	2	19	21	114.6190476	1.633202468	19.36679753	0.765036713
Hedgehog/intein	0	20	20	177	1.555430922	18.44456908	0.194049712
Meander beta sheet domain in fatty acid synthase subunit beta	0	20	20	144	1.555430922	18.44456908	0.194049712
FAS type I helical domain	1	19	20	167.5	1.555430922	18.44456908	0.642825716
CoA-dependent acyltransferases	2	18	20	170.3	1.555430922	18.44456908	0.710497064
Lipocalins/Streptavidin	0	20	20	108.2	1.555430922	18.44456908	0.194049712
FAD-binding domain-like	0	20	20	202.75	1.555430922	18.44456908	0.194049712
Insertion domain in 60S ribosomal protein rpP0 (L10P)	0	19	19	75.05263158	1.477659376	17.52234062	0.205581755
Periplasmic binding protein-like II	1	18	19	97.21052632	1.477659376	17.52234062	0.682409311
Suppressor protein STM1	0	19	19	164	1.477659376	17.52234062	0.205581755
Helical domain in structural maintenance of chromosomes protein 3	0	18	18	72.61111111	1.39988783	16.60011217	0.217931438
alpha/beta knot	2	16	18	202.5555556	1.39988783	16.60011217	0.597387403
YrdC/RibB	3	15	18	207	1.39988783	16.60011217	0.159052457
LDH C-terminal domain-like	4	14	18	175.7222222	1.39988783	16.60011217	0.022115995
Type III secretory system chaperone-like	1	17	18	140.1111111	1.39988783	16.60011217	0.724881024
Glycosyl hydrolase domain-like	1	17	18	273.7777778	1.39988783	16.60011217	0.724881024
lvD/EDD N-terminal domain-like	0	17	17	168.4117647	1.322116283	15.67788372	0.231176125
Carbamate kinase-like	0	17	17	191.2941176	1.322116283	15.67788372	0.231176125
L-aspartase middle domain-like	0	17	17	250.4705882	1.322116283	15.67788372	0.231176125
ERP29 C domain-like	4	13	17	129.1176471	1.322116283	15.67788372	0.015302293
Homing endonucleases-like	0	17	17	96.82352941	1.322116283	15.67788372	0.231176125
Helical bundle domain in elongation factor 3A	0	16	16	72	1.244344737	14.75565526	0.245403965
Oxysterol-binding protein	0	16	16	329.3125	1.244344737	14.75565526	0.245403965
Translation initiation factor eIF4e and phosphothreonine lyase	2	14	16	171	1.244344737	14.75565526	0.480562719
GP2-like	1	14	15	63.4	1.166573191	13.83342681	0.872413025
HSP90 C-terminal a/b domain	0	15	15	104	1.166573191	13.83342681	0.260716136
DNA clamp	0	15	15	123.6666667	1.166573191	13.83342681	0.260716136
IF3-like	1	14	15	162.6	1.166573191	13.83342681	0.872413025
Ferredoxin reductase-like, C-terminal NADP-linked domain	3	12	15	113.0666667	1.166573191	13.83342681	0.07712485
Isochorismatase-like hydrolases	0	14	14	214	1.088801645	12.91119835	0.277229749
Phosphoglucomutase, first 3 domains	1	13	14	125.1428571	1.088801645	12.91119835	0.929384623
R3H domain-like	1	13	14	61.28571429	1.088801645	12.91119835	0.929384623
Ribosomal protein L22e	0	14	14	97	1.088801645	12.91119835	0.277229749
Cysteine proteinases-like	2	12	14	158.9285714	1.088801645	12.91119835	0.363178429
Glyoxalase/Bleomycin resistance protein/Dihydroxybiphenyl dioxygenase	0	13	13	76.61538462	1.011030099	11.9889699	0.295081674
HSP20-like	3	10	13	94.76923077	1.011030099	11.9889699	0.039416823
Coproporphyrinogen III oxidase	2	11	13	282	1.011030099	11.9889699	0.305744158
Chaperone J-domain	1	12	13	70.30769231	1.011030099	11.9889699	0.990886006
Rossmann-like domain in Acetyl-CoA synthetase-like proteins	1	12	13	172.8461538	1.011030099	11.9889699	0.990886006
Middle and GTPase effector domains in dynamin-related proteins	1	12	13	163.1538462	1.011030099	11.9889699	0.990886006
Ribosomal protein L19 (L19e) C-terminal domain	0	12	12	96	0.933258553	11.06674145	0.314433677
DCoH-like	4	8	12	80.91666667	0.933258553	11.06674145	0.000947563
Ribosomal protein L31e-like	1	11	12	104	0.933258553	11.06674145	0.942649006
Nascent polypeptide-associated complex (NAC) dimerization domain	0	12	12	46.5	0.933258553	11.06674145	0.314433677
Methylcrotonyl-CoA carboxylase alpha-subunit BT domain-related	0	12	12	112.25	0.933258553	11.06674145	0.314433677
SpoIIaa-like	0	12	12	168.9166667	0.933258553	11.06674145	0.314433677
L-aspartase C-terminal domain-like	0	11	11	66.90909091	0.855487007	10.14451299	0.335479462
Acyl-CoA binding protein-like	2	9	11	82	0.855487007	10.14451299	0.1975613
alpha-helical domain in dehydroquinate synthase-like enzymes	0	11	11	220	0.855487007	10.14451299	0.335479462
N-terminal region in 40S ribosomal protein rpS2 (S5p)	2	9	11	76	0.855487007	10.14451299	0.1975613
a+b domain in Ribosomal protein L1	5	6	11	85.54545455	0.855487007	10.14451299	3.07E-06
C-terminal Pdr1-activating domain of J-protein Zuo1	0	11	11	80	0.855487007	10.14451299	0.335479462
Globin-like	0	11	11	130	0.855487007	10.14451299	0.335479462
Glucose permease domain IIB-like	2	9	11	88.63636364	0.855487007	10.14451299	0.1975613
RRF/tRNA synthetase additional domain-like	0	11	11	90	0.855487007	10.14451299	0.335479462
Metal cation-transporting ATPase, ATP-binding domain	9	2	11	160	0.855487007	10.14451299	4.76E-20
SRP9/14-like	0	11	11	79.90909091	0.855487007	10.14451299	0.335479462
PheT/TilS domain	0	11	11	158	0.855487007	10.14451299	0.335479462
C-terminal domain of Malic enzyme	0	11	11	260	0.855487007	10.14451299	0.335479462
NIF3 (NGG1p interacting factor 3)-like	0	10	10	274	0.777715461	9.222284539	0.358454608
all-alpha NTP pyrophosphatases	0	10	10	79	0.777715461	9.222284539	0.358454608
Bacterial hemolysins-like	0	10	10	206	0.777715461	9.222284539	0.358454608
EDD domain	0	10	10	172	0.777715461	9.222284539	0.358454608
ACP-like	0	10	10	128.8	0.777715461	9.222284539	0.358454608
NAP-like	4	6	10	155.8	0.777715461	9.222284539	0.000141907
ITPase-like	1	9	10	189.7	0.777715461	9.222284539	0.79295913
N-terminal domain in RNA-polymerase beta-prime subunit	3	6	9	264.8888889	0.699943915	8.300056085	0.004199458
beta-clip	7	2	9	152.5555556	0.699943915	8.300056085	4.46E-15
60S ribosomal protein rpL36 (L36e)	1	8	9	95	0.699943915	8.300056085	0.708801333
Nucleotidyltransferase-like	2	7	9	160	0.699943915	8.300056085	0.105636352
CCHC-type 1 zinc finger	1	8	9	20.44444444	0.699943915	8.300056085	0.708801333
Phosphomannose isomerase helical insertion domain	0	9	9	110	0.699943915	8.300056085	0.383650988
SPX domain	9	0	9	170.5555556	0.699943915	8.300056085	5.12E-25
a+b domain in Capz	0	9	9	152.4444444	0.699943915	8.300056085	0.383650988
first helical domain in RNA-polymerase beta-prime subunit	3	6	9	154.1111111	0.699943915	8.300056085	0.004199458
L-aspartase N-terminal domain-like	0	9	9	88.44444444	0.699943915	8.300056085	0.383650988
HMG-box	2	7	9	71.44444444	0.699943915	8.300056085	0.105636352
Argininosuccinate synthetase-C	1	7	8	235	0.622172369	7.377827631	0.617926233
Cdc48 domain 2-like	1	7	8	81.5	0.622172369	7.377827631	0.617926233
Thymidylate synthase/dCMP hydroxymethylase	0	8	8	293	0.622172369	7.377827631	0.411438492
Translation initiation factor eIF-2B delta subunit N-terminal helical domain	2	6	8	134.625	0.622172369	7.377827631	0.068919372
40S ribosomal protein rpS21 (S21e)	1	7	8	83	0.622172369	7.377827631	0.617926233
Citrate synthase-like	1	7	8	389	0.622172369	7.377827631	0.617926233
second helical domain in RNA-polymerase beta-prime subunit	2	6	8	192.75	0.622172369	7.377827631	0.068919372
insertion domain in beta subunit of DNA dependent RNA-polymerase	2	5	7	180.2857143	0.544400823	6.455599177	0.03994699
CH domain-like	4	3	7	104	0.544400823	6.455599177	1.08E-06
Molybdenum cofactor biosynthesis proteins	0	7	7	171	0.544400823	6.455599177	0.442299208
Yst0336-like	0	7	7	122	0.544400823	6.455599177	0.442299208
Pentein	0	7	7	224	0.544400823	6.455599177	0.442299208
central helical domain in RNA-polymerase beta-prime subunit	2	5	7	109.4285714	0.544400823	6.455599177	0.03994699
Zuotin homology domain (ZHD)	0	7	7	104	0.544400823	6.455599177	0.442299208
Aha1/BPI domain-like	0	7	7	139.2857143	0.544400823	6.455599177	0.442299208
mRNA triphosphatase CET1-related	6	1	7	268.5714286	0.544400823	6.455599177	1.37E-14
helical domain in yeast RNA-polymerases	2	5	7	164.8571429	0.544400823	6.455599177	0.03994699
Ribosomal protein S8, C-terminal domain	0	7	7	55.14285714	0.544400823	6.455599177	0.442299208
permuted ferredoxin-like domain in yeast RNA-polymerase beta-prime subunit	1	6	7	109.8571429	0.544400823	6.455599177	0.520230524
Initiation factor IF2/eIF5b, domain 3	1	6	7	96	0.544400823	6.455599177	0.520230524
Arginine methyltransferase oligomerization subdomain	0	7	7	164	0.544400823	6.455599177	0.442299208
Heme-dependent peroxidases	0	7	7	258	0.544400823	6.455599177	0.442299208
V-type ATP synthase subunit C	5	2	7	169.4285714	0.544400823	6.455599177	3.21E-10
Putative anticodon-binding domain of alanyl-tRNA synthetase (AlaRS)	0	6	6	197	0.466629277	5.533370723	0.476884223
beta-barrel domain in acetyl-CoA synthetase-like proteins	0	6	6	74.33333333	0.466629277	5.533370723	0.476884223
Helical bundle domain in prismane-like proteins	1	5	6	53	0.466629277	5.533370723	0.416182233
Succinate dehydrogenase/fumarate reductase flavoprotein, catalytic domain	0	6	6	87	0.466629277	5.533370723	0.476884223
Bromodomain-like	0	6	6	82.83333333	0.466629277	5.533370723	0.476884223
RPB6/omega subunit-like	0	6	6	82	0.466629277	5.533370723	0.476884223
60S ribosomal export protein NMD3 a+b domain	0	6	6	94	0.466629277	5.533370723	0.476884223
Rossmann-like domain in AF1104-like proteins	0	6	6	330	0.466629277	5.533370723	0.476884223
FAD-linked reductases, C-terminal domain-like	0	6	6	112.6666667	0.466629277	5.533370723	0.476884223
Helical region in V-type proton ATPase subunit E	0	6	6	80	0.466629277	5.533370723	0.476884223
S15/NS1 RNA-binding domain	1	5	6	67	0.466629277	5.533370723	0.416182233
Chorismate mutase II	0	6	6	124	0.466629277	5.533370723	0.476884223
alpha-helical ferredoxin-like	0	6	6	107	0.466629277	5.533370723	0.476884223
DP domain	0	6	6	62	0.466629277	5.533370723	0.476884223
Helical domain in 5'->3' exoribonucleases	4	2	6	184.5	0.466629277	5.533370723	7.20E-08
Ribosomal protein L11/L12e N-terminal domain-like	1	5	6	65	0.466629277	5.533370723	0.416182233
POZ domain	0	6	6	86.5	0.466629277	5.533370723	0.476884223
Hect, E3 ligase catalytic domain	0	5	5	374	0.38885773	4.61114227	0.516114817
Dodecin subunit-like	2	3	5	81	0.38885773	4.61114227	0.007136323
WY-domain in RXLR effectors	1	4	5	186.6	0.38885773	4.61114227	0.307475031
Metallo-hydrolase/oxidoreductase	2	3	5	148	0.38885773	4.61114227	0.007136323
Glutaminase/Asparaginase C-terminal domain	0	5	5	111	0.38885773	4.61114227	0.516114817
Amidase signature (AS) enzymes	0	5	5	412	0.38885773	4.61114227	0.516114817
Outer membrane meander beta-barrels	4	1	5	278	0.38885773	4.61114227	1.64E-09
Glutaminase/Asparaginase N-terminal domain	0	5	5	196	0.38885773	4.61114227	0.516114817
MocoBD/DmpA-related	2	3	5	273	0.38885773	4.61114227	0.007136323
V-type proton ATPase subunit G	0	5	5	98	0.38885773	4.61114227	0.516114817
N-terminal domain in beta subunit of DNA dependent RNA-polymerase	1	4	5	149.6	0.38885773	4.61114227	0.307475031
N-terminal domain in fatty acid synthase subunit beta	0	5	5	128	0.38885773	4.61114227	0.516114817
GTPase activation domain, GAP	4	1	5	195.6	0.38885773	4.61114227	1.64E-09
Insertion region of FTHFS domain	0	4	4	52	0.311086184	3.688913816	0.561380217
Diaminopimelate epimerase-like	0	4	4	126.5	0.311086184	3.688913816	0.561380217
Functional domain of the splicing factor Prp18	0	4	4	73	0.311086184	3.688913816	0.561380217
Caspase-like	0	4	4	159	0.311086184	3.688913816	0.561380217
Tetrapyrrole methylase C-terminal domain-like	0	4	4	161	0.311086184	3.688913816	0.561380217
C-terminal domain in DHH phosphoesterases	0	4	4	139	0.311086184	3.688913816	0.561380217
Tetrapyrrole methylase N-terminal domain	0	4	4	111	0.311086184	3.688913816	0.561380217
C-terminal domain in beta subunit of DNA dependent RNA-polymerase	0	4	4	113	0.311086184	3.688913816	0.561380217
triple barrel	3	1	4	89.25	0.311086184	3.688913816	5.16E-07
Alpha helical domain of ribonucleotide reductases	1	3	4	83	0.311086184	3.688913816	0.198376611
barrel domain in beta subunit of DNA dependent RNA-polymerase	1	3	4	159	0.311086184	3.688913816	0.198376611
Formyltransferase	2	2	4	209	0.311086184	3.688913816	0.001615058
SH2	0	4	4	93	0.311086184	3.688913816	0.561380217
F1F0 ATP synthase subunit C	2	2	4	64	0.311086184	3.688913816	0.001615058
Arp2/3 complex 21 kDa subunit ARPC3	0	4	4	160	0.311086184	3.688913816	0.561380217
Spermidine synthase tetramerisation domain	0	4	4	56.75	0.311086184	3.688913816	0.561380217
BRCT domain	3	1	4	90	0.311086184	3.688913816	5.16E-07
a+b domain in carbohydrate phosphatases	0	4	4	78.75	0.311086184	3.688913816	0.561380217
Ribosomal protein TL5/L25 C-terminal domain-like	2	2	4	138.5	0.311086184	3.688913816	0.001615058
Cytochrome P450	4	0	4	452	0.311086184	3.688913816	5.69E-12
Subtilisin-like	2	2	4	256	0.311086184	3.688913816	0.001615058
C-terminal helical region in 60S ribosomal protein L4 (L4p)	0	4	4	56	0.311086184	3.688913816	0.561380217
Citrobacter dihydroxyacetone kinase extra ATP-binding domain	0	4	4	194	0.311086184	3.688913816	0.561380217
Ribosomal protein L19 (L19e) N-terminal domain	1	3	4	53	0.311086184	3.688913816	0.198376611
N-terminal domain of eukaryotic peptide chain release factor subunit 1, ERF1	4	0	4	133	0.311086184	3.688913816	5.69E-12
Fe,Mn superoxide dismutase (SOD)-C	0	4	4	108	0.311086184	3.688913816	0.561380217
PDZ domain	1	3	4	67	0.311086184	3.688913816	0.198376611
Spectrin repeat-like	1	3	4	86	0.311086184	3.688913816	0.198376611
Hsp90 co-chaperone CDC37 middle domain	1	2	3	113	0.233314638	2.766685362	0.098366449
26S proteasome regulatory subunits C-terminal helices	0	3	3	40.66666667	0.233314638	2.766685362	0.614977504
tRNA pseudouridine synthase TruD insertion domain	0	3	3	225	0.233314638	2.766685362	0.614977504
Cupredoxin-like	3	0	3	153.6666667	0.233314638	2.766685362	2.45E-09
Calcium ATPase transmembrane domain-related	2	1	3	102	0.233314638	2.766685362	0.000139738
4Fe-4S ferredoxin	0	3	3	69	0.233314638	2.766685362	0.614977504
Antiviral helicase Ski2 N-terminal extended region	0	3	3	223	0.233314638	2.766685362	0.614977504
DTD-like	0	3	3	148	0.233314638	2.766685362	0.614977504
Rrs1	2	1	3	74	0.233314638	2.766685362	0.000139738
RibA-like	0	3	3	77.33333333	0.233314638	2.766685362	0.614977504
MCP/YpsA-related	1	2	3	202	0.233314638	2.766685362	0.098366449
AraD-like aldolase/epimerase	0	3	3	212	0.233314638	2.766685362	0.614977504
Dimerization domain of Sgt2	0	3	3	62	0.233314638	2.766685362	0.614977504
Sec63 N-terminal subdomain-like	1	2	3	154.3333333	0.233314638	2.766685362	0.098366449
CNOT9 binding domain CN9BD (DUF3819)	3	0	3	185	0.233314638	2.766685362	2.45E-09
FYSH domain	1	2	3	79.66666667	0.233314638	2.766685362	0.098366449
WW domain-like	0	3	3	35.33333333	0.233314638	2.766685362	0.614977504
beta-beta-alpha zinc fingers	1	2	3	54.33333333	0.233314638	2.766685362	0.098366449
Hypothetical protein Yml108w	0	3	3	97	0.233314638	2.766685362	0.614977504
SSo0622-like (Pfam 02676)	0	3	3	206	0.233314638	2.766685362	0.614977504
C-terminal domain of OAT (ornithine acetyltransferase)	1	2	3	136	0.233314638	2.766685362	0.098366449
N-cbl like	0	3	3	113	0.233314638	2.766685362	0.614977504
RING/U-box-like	3	0	3	60	0.233314638	2.766685362	2.45E-09
Rossmann-like domain in carbohydrate phosphatases	2	1	3	108.6666667	0.233314638	2.766685362	0.000139738
N-terminal domain of chitin biosynthesis protein CHS6	0	3	3	108.6666667	0.233314638	2.766685362	0.614977504
Translation machinery-associated protein 46 DFRP domain	3	0	3	125	0.233314638	2.766685362	2.45E-09
26S proteasome subunit Rpn2 C-terminal domain	0	2	2	49	0.155543092	1.844456908	0.681305424
MAL13P1.257-like	0	2	2	172	0.155543092	1.844456908	0.681305424
Ribonuclease PH domain 2-like	0	2	2	73	0.155543092	1.844456908	0.681305424
inserted a+b domain in yeast RNA polymerase beta subunit	2	0	2	87	0.155543092	1.844456908	1.12E-06
STAT-like	1	1	2	130.5	0.155543092	1.844456908	0.025771992
alpha-helical domain in subunits of heterodimeric actin filament capping protein Capz	0	2	2	30.5	0.155543092	1.844456908	0.681305424
TFIIA, alpha-helical domain	1	1	2	47.5	0.155543092	1.844456908	0.025771992
Ornithine cyclodeaminase-like enzymes dimerization domain	0	2	2	118	0.155543092	1.844456908	0.681305424
PABP domain-like	0	2	2	78	0.155543092	1.844456908	0.681305424
fingers" domain in bacteriophage RB69-like DNA polymerase I	1	1	2	47.5	0.155543092	1.844456908	0.025771992
THO1 C-terminal domain	0	2	2	56	0.155543092	1.844456908	0.681305424
PDEase-like	0	2	2	248.5	0.155543092	1.844456908	0.681305424
Asparaginal-tRNA synthetase N-terminal domain	0	2	2	66	0.155543092	1.844456908	0.681305424
alpha-helical domain in sec1/munc18-like (SM) proteins	2	0	2	239	0.155543092	1.844456908	1.12E-06
ferredoxin-like domain in yeast RNA-polymerase beta-prime subunit	0	2	2	58	0.155543092	1.844456908	0.681305424
Trm112p-like	0	2	2	134	0.155543092	1.844456908	0.681305424
LEM/SAP HeH motif-like	0	2	2	32	0.155543092	1.844456908	0.681305424
DnaJ/Hsp40 cysteine-rich domain	2	0	2	70	0.155543092	1.844456908	1.12E-06
Dihydrofolate reductases	0	2	2	202	0.155543092	1.844456908	0.681305424
Alkaline phosphatase-like	1	1	2	292	0.155543092	1.844456908	0.025771992
DnaD domain	0	2	2	138	0.155543092	1.844456908	0.681305424
ssDNA-binding transcriptional regulator domain-like	0	2	2	54	0.155543092	1.844456908	0.681305424
alpha-helical domain in AF1104-like proteins	0	2	2	111	0.155543092	1.844456908	0.681305424
H-NOX domain	1	1	2	144.5	0.155543092	1.844456908	0.025771992
Ribosomal protein L7/12, oligomerisation (N-terminal) domain	0	2	2	50	0.155543092	1.844456908	0.681305424
Rossmann-like domains in Sec1/munc18-like proteins	0	2	2	136	0.155543092	1.844456908	0.681305424
SMI1/KNR4-like	1	1	2	83.5	0.155543092	1.844456908	0.025771992
ATP synthase (F1-ATPase), gamma subunit	2	0	2	275	0.155543092	1.844456908	1.12E-06
a/b domain in Acetophenone carboxylase (Apc) alpha subunit	0	2	2	159	0.155543092	1.844456908	0.681305424
Ribosomal protein L39e	0	2	2	48	0.155543092	1.844456908	0.681305424
CCCH zinc finger	0	1	1	26	0.077771546	0.922228454	0.771513059
Regulator of G-protein signaling, RGS	0	1	1	30	0.077771546	0.922228454	0.771513059
C-terminal domain in RNA helicases	0	1	1	35	0.077771546	0.922228454	0.771513059
beta-Trefoil	1	0	1	180	0.077771546	0.922228454	0.000574088
Prim-pol domain	0	1	1	183	0.077771546	0.922228454	0.771513059
F-box domain	1	0	1	102	0.077771546	0.922228454	0.000574088
C-terminal subdomain in Lon-related proteases catalytic domains	0	1	1	73	0.077771546	0.922228454	0.771513059
Nucleoside hydrolase	0	1	1	325	0.077771546	0.922228454	0.771513059
Head domain of nucleotide exchange factor GrpE	0	1	1	56	0.077771546	0.922228454	0.771513059
GYF/BRK domain-like	0	1	1	59	0.077771546	0.922228454	0.771513059
HLH-like	0	1	1	51	0.077771546	0.922228454	0.771513059
Cell cycle regulatory proteins	0	1	1	77	0.077771546	0.922228454	0.771513059
Synaptobrevin	1	0	1	67	0.077771546	0.922228454	0.000574088
Acidic mitochondrial matrix protein p32-like	1	0	1	211	0.077771546	0.922228454	0.000574088
Hypothetical protein YjiA, C-terminal domain	0	1	1	59	0.077771546	0.922228454	0.771513059
Eukaryotic initiation factor 4f subunit eIF4g, eIF4e-binding domain	1	0	1	54	0.077771546	0.922228454	0.000574088
N-terminal subdomain in DNA replication initiator (cdc21/cdc54)	0	1	1	67	0.077771546	0.922228454	0.771513059
Alpha-helical domain in eukaryotic DNA topoisomerase I, N-terminal DNA-binding fragment	0	1	1	78	0.077771546	0.922228454	0.771513059
Preprotein translocase SecE subunit	1	0	1	55	0.077771546	0.922228454	0.000574088
EKC/KEOPS complex subunit GON7	0	1	1	53	0.077771546	0.922228454	0.771513059
SurE-like/CoA-transferase family III (CaiB/BaiF)	0	1	1	210	0.077771546	0.922228454	0.771513059
DH domain-like	0	1	1	192	0.077771546	0.922228454	0.771513059
Mediator of RNA polymerase II transcription subunit 22	0	1	1	118	0.077771546	0.922228454	0.771513059
NADPH-cytochrome p450 reductase helical insertion domain	0	1	1	119	0.077771546	0.922228454	0.771513059
Eukaryotic translation initiation factor 3 subunit 1	0	1	1	60	0.077771546	0.922228454	0.771513059
Mitochondrial ADP/ATP carrier-like	0	1	1	291	0.077771546	0.922228454	0.771513059
ATPD N-terminal domain-like	0	1	1	159	0.077771546	0.922228454	0.771513059
Nucleoside phosphorylase/phosphoribosyltransferase catalytic domain	0	1	1	272	0.077771546	0.922228454	0.771513059
Helical arch in Ski2-like helicases	0	1	1	84	0.077771546	0.922228454	0.771513059
Major facilitator superfamily (MFS) general substrate transporter	0	1	1	209	0.077771546	0.922228454	0.771513059
mRNA decapping enzyme DcpS N-terminal domain	0	1	1	117	0.077771546	0.922228454	0.771513059
Obg GTP-binding protein C-terminal domain-like	1	0	1	77	0.077771546	0.922228454	0.000574088
Proteasome assembling chaperone 3 (PAC3)-related	0	1	1	140	0.077771546	0.922228454	0.771513059
Tim10/DDP	1	0	1	50	0.077771546	0.922228454	0.000574088
PX domain	0	1	1	111	0.077771546	0.922228454	0.771513059
Domain of the SRP/SRP receptor G proteins-like	1	0	1	67	0.077771546	0.922228454	0.000574088
Sulfite reductase hemoprotein (SiRHP), domains 2 and 4	0	1	1	128	0.077771546	0.922228454	0.771513059
The spindle assembly checkpoint protein mad2	1	0	1	190	0.077771546	0.922228454	0.000574088
CRISPR-associated endonuclease Cpf1 second helical domain	0	1	1	71	0.077771546	0.922228454	0.771513059
RPL28	1	0	1	114	0.077771546	0.922228454	0.000574088
ClpS-like	0	1	1	67	0.077771546	0.922228454	0.771513059
Epsilon subunit of F1F0-ATP synthase-N	0	1	1	84	0.077771546	0.922228454	0.771513059
THUMP domain-like	0	1	1	64	0.077771546	0.922228454	0.771513059
Integral membrane Acyl-CoA desaturase	1	0	1	276	0.077771546	0.922228454	0.000574088
Preprotein translocase SecY subunit	1	0	1	459	0.077771546	0.922228454	0.000574088
Sec7 domain	0	1	1	185	0.077771546	0.922228454	0.771513059
Peripheral subunit-binding domain of 2-oxo acid dehydrogenase complex	0	1	1	39	0.077771546	0.922228454	0.771513059
MoeA-I/Ornithine decarboxylase-C/Reverse ferredoxin-like domain in RNA-polymerase	0	1	1	75	0.077771546	0.922228454	0.771513059
Golgi phosphoprotein 3	1	0	1	273	0.077771546	0.922228454	0.000574088
Seb1 domain 2	0	1	1	58	0.077771546	0.922228454	0.771513059
PTS-regulatory domain, PRD	0	1	1	73	0.077771546	0.922228454	0.771513059
